# From urban runoff to mosquito success: spatiotemporal microbial assembly in larval water habitats under anthropogenic stressors

**DOI:** 10.64898/2026.06.01.729185

**Authors:** A. Gentil, E. Martin, L. Vallon, I. Tsirikhova, J. Gervaix, A. Fildier, L. Wiest, E. Vulliet, A. A. M. Cantarel, R. Cazabet, P. Luis, C. Valiente Moro

## Abstract

Urban mosquito habitats are heterogeneous aquatic ecosystems where anthropogenic inputs shape physicochemical conditions and microbial community assembly. However, the combined effects of environmental chemistry and microbial dynamics on mosquito fitness remain poorly understood across space and time. Here, we integrated environmental chemistry, metabarcoding, and experimental assays to investigate how spatiotemporal variation in urban larval habitats influences environmental microbial assembly and the biology of the Asian tiger mosquito, *Aedes albopictus*. Six stormwater drains were monitored over five months to characterize ions, dissolved gases, micropollutants, and bacterial and fungal communities. Laboratory assays using water from three contrasting habitats were then conducted to evaluate oviposition preference and mosquito performance. Microbial community composition was strongly structured by breeding-site identity and associated with distinct physicochemical signatures. Bacterial communities remained relatively stable over time, whereas fungal assemblages exhibited stronger temporal turnover. These environmental differences translated into marked variation in larval performance, ranging from rapid development and high survival to delayed development, reduced survival, and episodic cohort collapse under environmentally unstable conditions. Adult traits further revealed carry-over effects of larval environment exposure across life stages. Correlation analyses showed that mosquito fitness was associated with both abiotic variables and microbial taxa linked to larval survival, development, emergence, and adult longevity. In contrast, oviposition preference remained consistently high across habitats despite strong differences in offspring performance, indicating a decoupling between habitat attractiveness and suitability. Overall, our results demonstrate that anthropogenic stressors shape microbial assembly in urban larval habitats, with cascading consequences for mosquito fitness and population dynamics.
