## Supplementary tables for "From urban runoff to mosquito success: spatiotemporal microbial assembly in larval water habitats under anthropogenic stressors"

### Sheet: Table S1
	Table S1. Overview of environmental and biological characteristics of Ae. albopictus stormwater drain breeding sites. For each breeding site, the following variables are reported: sampling time point (T1-T10), sampling date (YYYY-MM-DD), sampling hour (hour), breeding site ID (B1-B6) and sample ID (combining the breeding site ID and sampling time point). Additional information includes the GPS co…
	Sampling time point	Sampling date	Sampling hour	Breeding site ID	Sample ID	GPS coordinates	pH	Temperature (°C)	Colonization status
	T1	2024-07-19	8h33	B1	B1_1	45.77829000,4.86337100	8.5	24	YES
	T2	2024-07-31	8h30		B1_2		8	26	YES
	T3	2024-08-16	9h10		B1_3		7	22.5	YES
	T4	2024-08-29	8h05		B1_4		7	22	YES
	T5	2024-09-12	10h05		B1_5		7	15	YES
	T6	2024-09-26	8h10		B1_6		7	17.5	YES
	T6.5	2024-10-01	7h55		B1_6.5		7	18	YES
	T7	2024-10-10	9h20		B1_7		7	16	NO
	T8	2024-10-24	7h10		B1_8		7	15	YES
	T9	2024-11-07	9h15		B1_9		7	15.5	NO
	T10	2024-11-20	9h05		B1_10		7	9	NO
	T1	2024-07-19	8h47	B2	B2_1	45.77848300,4.86811400	7	22	YES
	T2	2024-07-31	8h45		B2_2		7	24	YES
	T3	2024-08-16	9h15		B2_3		7	24	YES
	T4	2024-08-29	8h19		B2_4		7	23	YES
	T5	2024-09-12	10h20		B2_5		7	15	YES
	T6	2024-09-26	8h28		B2_6		7	17.5	YES
	T6.5	2024-10-01	8h10		B2_6.5		7	18	YES
	T7	2024-10-10	9h25		B2_7		7	15	NO
	T8	2024-10-24	7h20		B2_8		7	14	NO
	T9	2024-11-07	9h25		B2_9		7	16	NO
	T10	2024-11-20	8h55		B2_10		7	8	NO
	T1	2024-07-19	8h55	B3	B3_1	45.78045100,4.87129100	7	25	YES
	T2	2024-07-31	9h00		B3_2		7	27	YES
	T3	2024-08-16	9h25		B3_3		7.5	27.5	YES
	T4	2024-08-29	8h38		B3_4		7.5	25	YES
	T5	2024-09-12	10h35		B3_5		7	17.5	YES
	T6	2024-09-26	8h43		B3_6		8	19	YES
	T6.5	2024-10-01	8h25		B3_6.5		6	19.5	NO
	T7	2024-10-10	9h30		B3_7		7.5	15.5	YES
	T8	2024-10-24	7h30		B3_8		8	13	NO
	T9	2024-11-07	9h35		B3_9		7.5	16	YES
	T10	2024-11-20	8h40		B3_10		8	11	YES
	T1	2024-07-19	8h16	B4	B4_1	45.77835600,4.87022800	7	22	YES
	T2	2024-07-31	8h20		B4_2		7.5	24	YES
	T3	2024-08-16	9h00		B4_3		7.5	24	YES
	T4	2024-08-29	7h54		B4_4		7.5	24	YES
	T5	2024-09-12	10h00		B4_5		7	17.5	YES
	T6	2024-09-26	7h55		B4_6		7	16	NO
	T7	2024-10-10	9h15		B4_7		7	16	YES
	T8	2024-10-24	7h00		B4_8		7.5	14.5	NO
	T9	2024-11-07	8h40		B4_9		6.5	14	NO
	T10	2024-11-20	8h25		B4_10		7.5	10	NO
	T1	2024-07-19	8h01	B5	B5_1	45.77836700,4.87140900	7	21	YES
	T2	2024-07-31	8h10		B5_2		7	24	YES
	T3	2024-08-16	8h45		B5_3		7	25	YES
	T4	2024-08-29	7h50		B5_4		7	22	YES
	T5	2024-09-12	9h45		B5_5		7.5	15	NO
	T6	2024-09-26	7h47		B5_6		7	17.5	YES
	T7	2024-10-10	9h00		B5_7		7	14	NO
	T8	2024-10-24	6h50		B5_8		7	14	NO
	T9	2024-11-07	8h30		B5_9		7	15	NO
	T10	2024-11-20	8h10		B5_10		8	10	NO
	T1	2024-07-19	7h45	B6	B6_1	45.77837200,4.87228500	7	22.5	YES
	T2	2024-07-31	8h00		B6_2		7	25	YES
	T3	2024-08-16	8h30		B6_3		6.5	24	YES
	T4	2024-08-29	7h40		B6_4		7	23	YES
	T5	2024-09-12	9h30		B6_5		7	15	NO
	T6	2024-09-26	7h37		B6_6		7	17.5	YES
	T7	2024-10-10	8h40		B6_7		7	15	YES
	T8	2024-10-24	6h40		B6_8		7	15	NO
	T9	2024-11-07	8h20		B6_9		7	14	NO
	T10	2024-11-20	8h00		B6_10		6.5	9	NO

### Sheet: Table S2
	Table S2. Summary of multivariate analyses (PERMANOVA and dispersion tests) assessing the effects of mosquito colonization status, breeding site identity and sampling time points on bacterial, fungal and physicochemical composition. PERMANOVA tests (999 permutations) were conducted using Euclidean distances derived from scaled abiotic variables for physicochemical analyses, and Bray-Curtis dissim…
	Dataset	Statistical analysis	Metric / Factor	Statistic	Effect size (R² / variance / stress)	p-value	Significance
	Abiotic parameters	PCA	PC1 variance explained	–	variance = 29%	–	–
		PCA	PC2 variance explained	–	variance = 12%	–	–
		PERMANOVA (Euclidean)	Breeding site	F = 3.0166	R² = 0.209	0.001	***
		PERMANOVA	Sampling time point	F = 1.8055	R² = 0.258	0.001	***
		PERMANOVA	Colonization status	F = 2.7483	R² = 0.043	0.001	***
		Dispersion test	Breeding site	F = 1.8499	–	0.118	ns
		Dispersion test	Sampling time point	F = 1.9703	–	0.056	.
		Dispersion test	Colonization status	F = 0.927	–	0.339	ns
	Bacteria (16S)	NMDS	Stress	–	stress = 0.232	–	–
		PERMANOVA (Bray–Curtis)	Breeding site	F = 6.8308	R² = 0.375	0.001	***
		PERMANOVA	Sampling time point	F = 0.8873	R² = 0.146	0.868	ns
		PERMANOVA	Colonization status	F = 1.7024	R² = 0.027	0.02	*
		Dispersion test	Breeding site	F = 9.2822	–	<0.001	***
		Dispersion test	Sampling time point	F = 0.0946	–	0.999	ns
		Dispersion test	Colonization status	F = 4.9782	–	0.029	*
		Alpha diversity	Richness	Wilcoxon	–	0.0499	*
		Alpha diversity	Shannon	Wilcoxon	–	0.148	ns
	Fungi (ITS)	NMDS	Stress	–	stress =0.202	–	–
		PERMANOVA (Bray–Curtis)	Breeding site	F = 6.2399	R² = 0.354	0.001	***
		PERMANOVA	Sampling time point	F = 1.1654	R² = 0.183	0.07	.
		PERMANOVA	Colonization status	F = 1.9809	R² = 0.031	0.014	*
		Dispersion test	Breeding site	F = 11.124	–	<0.001	***
		Dispersion test	Sampling time point	F = 1.1997	–	0.313	ns
		Dispersion test	Colonization status	F = 0.0121	–	0.913	ns
		Alpha diversity	Richness	Wilcoxon	–	0.0223	*
		Alpha diversity	Shannon	Wilcoxon	–	0.0392	*

### Sheet: Table S3
	Table S3. Within-month pairwise comparisons of mosquito life-history traits among breeding sites under laboratory conditions. This table summarizes pairwise comparisons of Ae. albopictus life-history traits among three urban breeding sites (B1-B3) within each sampling time point (T1, T4, T6.5, T8). Only comparisons among breeding sites at the same time point are shown here (temporal comparisons w…
	Month	Life history trait	Urban breeding site comparison	Mean observed	Effect	SE	Test statistic	p-value
	JULY	Adult survival (% alive at day 35)	B1 - B2	(28.4 ; 12.8)	0.282	0.074	3.83	<0.001
			B1 - B3	(28.4 ; 15.7)	0.244	0.068	3.606	0.00093
			B2 - B3	(12.8 ; 15.7)	-0.038	0.068	-0.556	0.843
		Emergence (%)	B1 - B2	(85.4 ; 84.9)	1.06	0.454	0.136	0.99
			B1 - B3	(85.4 ; 86.8)	0.857	0.359	-0.368	0.928
			B2 - B3	(84.9 ; 86.8)	0.809	0.346	-0.496	0.873
		Larval development time (days, mean)	B1 - B2	(6.87 ; 7.13)	-0.228	0.049	-4.616	<0.001
			B1 - B3	(6.87 ; 6.73)	0.085	0.043	2.001	0.112
			B2 - B3	(7.13 ; 6.73)	0.314	0.048	6.595	<0.001
		Larval survival (%)	B1 - B2	(79.9 ; 67.2)	2.347	0.734	2.726	0.0176
			B1 - B3	(79.9 ; 85.8)	0.532	0.182	-1.842	0.156
			B2 - B3	(67.2 ; 85.8)	0.227	0.076	-4.429	<0.001
		Pupation (%)	B1 - B2	(76.7 ; 63.3)	1.925	0.382	3.305	0.00273
			B1 - B3	(76.7 ; 84.4)	0.598	0.133	-2.305	0.0551
			B2 - B3	(63.3 ; 84.4)	0.311	0.066	-5.49	<0.001
		Sex ratio (% females)	B1 - B2	(43.8 ; 52.5)	0.704	0.16	-1.545	0.27
			B1 - B3	(43.8 ; 47.6)	0.856	0.176	-0.76	0.728
			B2 - B3	(52.5 ; 47.6)	1.215	0.265	0.893	0.645
	AUGUST	Adult survival (% alive at day 35)	B1 - B2	(17.5 ; 8.4)	0.151	0.063	2.383	0.0454
			B1 - B3	(17.5 ; 16.6)	-0.032	0.062	-0.522	0.861
			B2 - B3	(8.4 ; 16.6)	-0.184	0.065	-2.824	0.0133
		Emergence (%)	B1 - B2	(87.1 ; 85.2)	1.171	0.487	0.38	0.924
			B1 - B3	(87.1 ; 94.3)	0.368	0.175	-2.106	0.0886
			B2 - B3	(85.2 ; 94.3)	0.314	0.151	-2.407	0.0425
		Larval development time (days, mean)	B1 - B2	(6.68 ; 8.2)	-0.209	0.043	-4.843	<0.001
			B1 - B3	(6.68 ; 6.78)	-0.099	0.044	-2.281	0.0586
			B2 - B3	(8.2 ; 6.78)	0.11	0.046	2.374	0.0464
		Larval survival (%)	B1 - B2	(86.2 ; 82.8)	1.436	0.493	1.054	0.543
			B1 - B3	(86.2 ; 78.3)	1.877	0.617	1.916	0.134
			B2 - B3	(82.8 ; 78.3)	1.308	0.431	0.813	0.695
		Pupation (%)	B1 - B2	(83.1 ; 82.5)	1.046	0.242	0.194	0.979
			B1 - B3	(83.1 ; 74.6)	1.683	0.348	2.517	0.0318
			B2 - B3	(82.5 ; 74.6)	1.609	0.355	2.153	0.0795
		Sex ratio (% females)	B1 - B2	(40.1 ; 56.9)	0.507	0.105	-3.284	0.00294
			B1 - B3	(40.1 ; 43.4)	0.871	0.172	-0.698	0.765
			B2 - B3	(56.9 ; 43.4)	1.718	0.364	2.553	0.0288
	SEPTEMBER	Adult survival (% alive at day 35)	B1 - B2	(9.1 ; 5.5)	0.127	0.06	2.099	0.0359
			B1 - B3	(9.1 ; NA)	_	_	_	_
			B2 - B3	(5.5 ; NA)	_	_	_	_
		Emergence (%)	B1 - B2	(92.8 ; 87.9)	1.778	0.808	1.266	0.206
			B1 - B3	(92.8 ; NA)	_	_	_	_
			B2 - B3	(87.9 ; NA)	_	_	_	_
		Larval development time (days, mean)	B1 - B2	(6.83 ; 6.74)	-0.027	0.044	-0.62	0.535
			B1 - B3	(6.83 ; NA)	_	_	_	_
			B2 - B3	(6.74 ; NA)	_		_	_
		Larval survival (%)	B1 - B2	(91.7 ; 85.7)	1.918	0.736	1.698	0.206
			B1 - B3	(91.7 ; 0.4)	4676.824	4976.526	7.941	<0.001
			B2 - B3	(85.7 ; 0.4)	2438.055	2574.806	7.385	<0.001
		Pupation (%)	B1 - B2	(88.9 ; 84.5)	1.461	0.392	1.413	0.334
			B1 - B3	(88.9 ; 100)	0	0.003	-0.006	1
			B2 - B3	(84.5 ; 100)	0	0.002	-0.006	1
		Sex ratio (% females)	B1 - B2	(47.9 ; 49.7)	0.931	0.187	-0.354	0.723
			B1 - B3	(47.9 ; NA)	_	_	_	_
			B2 - B3	(49.7 ; NA)	_	_	_	_
	OCTOBER	Adult survival (% alive at day 35)	B1 - B2	(20.1 ; 32.1)	-0.157	0.091	-1.732	0.193
			B1 - B3	(20.1 ; 20.2)	-0.049	0.063	-0.785	0.712
			B2 - B3	(32.1 ; 20.2)	0.108	0.091	1.183	0.464
		Emergence (%)	B1 - B2	(85.5 ; 73)	2.217	0.926	1.906	0.137
			B1 - B3	(85.5 ; 90.4)	0.617	0.268	-1.111	0.507
			B2 - B3	(73 ; 90.4)	0.278	0.123	-2.895	0.0106
		Larval development time (days, mean)	B1 - B2	(6.3 ; 7.68)	-0.435	0.047	-9.236	<0.001
			B1 - B3	(6.3 ; 7.01)	-0.168	0.04	-4.242	<0.001
			B2 - B3	(7.68 ; 7.01)	0.268	0.048	5.586	<0.001
		Larval survival (%)	B1 - B2	(95.1 ; 71)	9.572	3.839	5.632	<0.001
			B1 - B3	(95.1 ; 92.3)	1.648	0.708	1.162	0.476
			B2 - B3	(71 ; 92.3)	0.172	0.063	-4.776	<0.001
		Pupation (%)	B1 - B2	(94.4 ; 70.3)	7.192	2.148	6.605	<0.001
			B1 - B3	(94.4 ; 86.4)	2.65	0.819	3.156	0.00455
			B2 - B3	(70.3 ; 86.4)	0.369	0.084	-4.379	<0.001
		Sex ratio (% females)	B1 - B2	(41.6 ; 47)	0.802	0.195	-0.91	0.634
			B1 - B3	(41.6 ; 49)	0.739	0.144	-1.552	0.267
			B2 - B3	(47 ; 49)	0.922	0.225	-0.335	0.94

### Sheet: Table S4
	Table S4. Within-month pairwise comparisons of mosquito oviposition behavior among breeding sites under laboratory conditions. This table summarizes three analytical components used to assess oviposition behavior of females exposed to three urban breeding sites (B1, B2 and B3) across four sampling time points (July, August, September and October, at T1, T4, T6 and T8, respectively). The first sec…
	Month	Hurdle component	Urban breeding site	Probability of laying eggs	CI	SE
	JULY	Probability of laying at least one egg	B1	0.5	0.310–0.690	0.102
			B2	0.708	0.502–0.854	0.093
			B3	0.708	0.502–0.854	0.093
	AUGUST		B1	0.792	0.587–0.911	0.083
			B2	0.625	0.422–0.792	0.099
			B3	0.667	0.461–0.824	0.096
	SEPTEMBER		B1	0.792	0.587–0.911	0.083
			B2	0.667	0.461–0.824	0.096
			B3	0.708	0.502–0.854	0.093
	OCTOBER		B1	0.667	0.461–0.824	0.096
			B2	0.625	0.422–0.792	0.099
			B3	0.75	0.544–0.883	0.088
	Month	Hurdle component	Urban breeding site comparison	Mean observed probability	Effect estimate / odds ratio	SE	Stat (z-ratio)	p-value
	JULY	Oviposition preference against the control	B1 - Control	B1 = 0.775	1.2368761	0.3381056	3.658	<0.001
			B2 - Control	B2 = 0.754	1.1229798	0.2946667	3.811	<0.001
			B3 - Control	B3 = 0.786	1.3025649	0.2853121	4.565	<0.001
	AUGUST		B1 - Control	B1 = 0.810	1.4526792	0.299923	4.844	<0.001
			B2 - Control	B2 = 0.817	1.4985221	0.3336042	4.492	<0.001
			B3 - Control	B3 = 0.720	0.9486247	0.2826387	3.356	<0.001
	SEPTEMBER		B1 - Control	B1 = 0.828	1.5717413	0.2871219	5.474	<0.001
			B2 - Control	B2 = 0.716	0.9291908	0.2865166	3.243	<0.001
			B3 - Control	B3 = 0.862	1.8386634	0.3348166	5.492	<0.001
	OCTOBER		B1 - Control	B1 = 0.800	1.3869288	0.3146654	4.408	<0.001
			B2 - Control	B2 = 0.670	0.7102675	0.2752044	2.581	<0.001
			B3 - Control	B3 = 0.784	1.2894964	0.2896987	4.451	<0.001
	JULY	Relative strength of oviposition preference among urban breeding sites	B1 - B2	B1 = 0.775 ; B2 = 0.754	1.120636	0.4981521	0.256	1.000
			B1 - B3	B1 = 0.775 ; B3 = 0.786	0.9364223	0.4106346	-0.15	1.000
			B2 - B3	B2 = 0.754 ; B3 = 0.786	0.8356168	0.3388926	-0.443	1.000
	AUGUST		B1 - B2	B1 = 0.810 ; B2 = 0.817	0.955192	0.4263196	-0.103	0.9182
			B1 - B3	B1 = 0.810 ; B3 = 0.720	1.6554196	0.6785628	1.23	0.6177
			B2 - B3	B2 = 0.817 ; B3 = 0.720	1.7330752	0.753437	1.265	0.6177
	SEPTEMBER		B1 - B2	B1 = 0.828 ; B2 = 0.716	1.9013241	0.7635002	1.6	0.2191
			B1 - B3	B1 = 0.828 ; B3 = 0.862	0.7657328	0.3338973	-0.612	0.5404
			B2 - B3	B2 = 0.716 ; B3 = 0.862	0.4027366	0.1759545	-2.082	0.1121
	OCTOBER		B1 - B2	B1 = 0.800 ; B2 = 0.670	1.9672985	0.8176838	1.628	0.3106
			B1 - B3	B1 = 0.800 ; B3 = 0.784	1.1023369	0.4689447	0.229	0.8188
			B2 - B3	B2 = 0.670 ; B3 = 0.784	0.5603303	0.2225793	-1.458	0.3106

### Sheet: Table S5
		Table S5. Within-month pairwise comparisons of egg fertility among breeding sites under laboratory conditions. Egg fertility was assessed as the proportion of viable eggs that successfully hatched after rehydration in breeding site water collected at the corresponding later sampling time point (time point T + 2). Analyses were conducted using beta regression models to test whether hatching succes…
		Month	Urban breeding site comparison	Mean observed	Effect (odds ratio)	SE	Stat (z-ratio)	p-value
		AUGUST	B1 – B2	(0.819 ; 0.776)	1.308	0.371	0.946	0.6112
			B1 – B3	(0.819 ; 0.800)	1.128	0.324	0.42	0.9073
			B2 – B3	(0.776 ; 0.800)	0.863	0.242	-0.526	0.8585
		SEPTEMBER	B1 – B2	(0.837 ; 0.774)	1.496	0.429	1.404	0.3387
			B1 – B3	(0.837 ; 0.851)	0.898	0.272	-0.355	0.9329
			B2 – B3	(0.774 ; 0.851)	0.6	0.174	-1.762	0.1823
		OCTOBER	B1 – B2	(0.848 ; 0.833)	1.119	0.337	0.375	0.9253
			B1 – B3	(0.848 ; 0.830)	1.147	0.344	0.456	0.8916
			B2 – B3	(0.833 ; 0.830)	1.024	0.303	0.081	0.9964
		NOVEMBER	B1 – B2	(0.845 ; 0.816)	1.236	0.366	0.717	0.7535
			B1 – B3	(0.845 ; 0.842)	1.028	0.31	0.092	0.9954
			B2 – B3	(0.816 ; 0.842)	0.832	0.246	-0.624	0.807

### Sheet: Table S6 
	Table S6. Ionic composition of breeding site water. Concentrations of each ion (F−, Cl−, Br−, NO2−, NO3−, PO43−, SO43−, Na+, NH4+, K+, Mg2+, and Ca2+) are reported for each individual sample, expressed in ppm (µg/L).
	Breeding site	Sampling time point	Colonization status	ANIONS								CATIONS
				F-	CL-	N-NO2-	BR-	N-NO3-	PO43-	SO42-		Na+	N-NH4+	K+	Mg2+	Ca2+
	B1	1	YES	0.100113765642776	16.168593177333	7.19295582207378	0	1.07613277133825	1.93096008629989	3.74562937062937		4.396	1.583	55.1104775481112	7.18940207662012	130.500099226037
		2	YES	0.111490329920364	25.7569777276572	0.0030362835888872	0.0542005420054201	0.0421496311907271	1.55339805825243	1.00524475524476		8.531	16.232	66.632216678546	8.97839837689462	156.411986505259
		3	YES	0	0	0	0	0.0500526870389884	0	0.0131118881118881		4.518	5.252	49.3371347113329	5.96968612006206	85.1776146060726
		4	YES	0.0546075085324232	6.94389625035241	0.0015181417944436	0.0203252032520325	0.0395152792413066	2.04962243797195	2.60052447552448		2.403	4.536	48.0826799714897	7.25862274734455	112.99067275253
		5	YES	0.16382252559727	5.08034959120383	0	0	0.011854583772392	0.248112189859763	6.14947552447552		4.501	2.137	12.0456165359943	3.24621076500776	47.6185751141099
		6	YES	0.200227531285552	6.93261911474485	0.185213298922119	0	0.0342465753424658	0.323624595469256	0.493881118881119		2.54	1.175	22.1418389166073	4.39670605084139	84.7251438777535
		6.5	YES	0.0477815699658703	8.33380321398365	0.00759070897221801	0.0338753387533875	0.644099051633298	0.970873786407767	20.2972027972028		4.021	0.988	13.1503920171062	5.38966463778494	87.6384203214924
		7	NO	0.00910125142207053	5.57654355793628	0.0060725671777744	0	0.0935194942044257	1.62891046386192	6.28496503496504		0.467	0.484	15.9657875980043	3.19489199188447	57.1938876761262
		8	YES	0.0273037542662116	8.07724837891176	0.0667982389555185	0.02710027100271	0.559799789251844	0.668824163969795	26.3723776223776		4.741	2.204	6.44333570919458	4.72252058718224	96.5449493947212
		9	NO	0.0273037542662116	8.09698336622498	0.00759070897221801	0.02710027100271	0.0645416227608008	0.884573894282632	0.590034965034965		2.395	8.421	26.6785459729152	7.45554362095715	192.220678706092
		10	NO	0.0773606370875995	11.2461234846349	0.00759070897221801	0	0.0526870389884089	1.34843581445523	3.23863636363636		1.931	2.109	22.9650748396294	4.48860245852727	94.7965866243302
	B2	1	YES	0.0500568828213879	2.85593459261348	0.0273265522999848	0	0.313487881981033	0	1.86625874125874		1.824	9.687	7.44119743406985	1.85344313163862	65.0664814447311
		2	YES	0.0409556313993174	7.19763180152241	0.00759070897221801	0.0203252032520325	0.089567966280295	0.0539374325782093	2.40384615384615		3.942	21.475	25.816108339273	3.66034132951426	57.2812065886089
		3	YES	0.0318543799772469	1.35043698900479	0.0015181417944436	0	0.0408324552160169	0.668824163969795	0.467657342657343		1.545	5.177	9.11261582323592	2.4656880295978	57.07680095257
		4	YES	0.0500568828213879	1.81843811671835	0.00759070897221801	0	0.0750790305584826	0	1.53846153846154		1.679	9.023	12.0099786172488	3.03854875283447	60.9902758483826
		5	YES	0.0295790671217292	2.14547504933747	0.0030362835888872	0	0.496575342465753	0.4638619201726	7.46066433566434		1.82	0.875	1.91375623663578	1.67442415562716	40.1051795991268
		6	YES	0.00455062571103527	0.854243022272343	0.0242902687110976	0	0.699420442571128	0.161812297734628	3.43968531468531		1.405	0.669	2.86172487526728	0.463062417949636	26.1539988092876
		6.5	YES	0.025028441410694	1.23766563292924	0.015181417944436	0	0.0684931506849315	0.151024811218986	0.786713286713287		0.82	3.904	3.53884533143264	1.13498030791264	56.2988688231792
		7	NO	0.0455062571103527	0.820411615449676	0.0121451343555488	0	0.268703898840885	0.0323624595469256	1.91870629370629		0.998	0.093	1.79971489665004	0.360424871703067	23.0383012502481
		8	NO	0.0227531285551763	3.20834508034959	0.0060725671777744	0	0.0316122233930453	0	0.314685314685315		1.214	10.637	17.6300784034212	3.31304451605203	94.4373883707085
		9	NO	0.0364050056882821	8.15618832816465	0.00910885076666161	0	0.047418335089568	0	1.42482517482517		5.854	20.693	19.6792587312901	4.42296216732307	69.7479658662433
		10	NO	0.0318543799772469	1.1700028192839	0.00910885076666161	0	0.129083245521602	0	0.874125874125874		0.85	2.809	4.8039914468995	1.34025540040578	41.9349077197857
	B3	1	YES	0.213879408418658	10.279109106287	0	0.0542005420054201	0	0	28.5445804195804		7.566	0	13.2893799002138	4.59362692445399	92.5362175034729
		2	YES	0.225255972696246	13.6171412461235	0	0.18970189701897	0.0381981032665964	0.204962243797195	9.71590909090909		12.003	12.42	35.5416963649323	5.95655806182122	77.553085929748
		3	YES	N.A.	N.A.	N.A.	N.A.	N.A.	N.A.	N.A.		N.A.	N.A.	N.A.	N.A.	0.013891645167692
		4	YES	0.191126279863481	2.20468001127714	0.0060725671777744	0.040650406504065	0.0368809272918862	0.841423948220065	1.29807692307692		2.859	4.98	16.7961511047755	2.90368779090584	61.9388767612622
		5	YES	0.102389078498294	3.12376656329292	0.0045544253833308	0.0474254742547425	0.0381981032665964	2.61057173678533	4.33566433566434		3.944	3.989	10.3064861012117	1.71500179018976	43.7130383012503
		6	YES	0.129692832764505	3.01099520721737	0.0060725671777744	0.0542005420054201	0.0513698630136986	0.107874865156419	2.93269230769231		2.842	0.016	13.4889522451889	2.20432032462108	33.8698154395713
		6.5	NO	20.4687144482366	47.3639695517339	25.5047821466525	272.689701897019	40.3424657534247	47.2168284789644	272.229020979021		758.343	0.009	174.255167498218	30.0358037952023	1088.70013891645
		7	YES	0.0295790671217292	21.0121229207781	0	0.0745257452574526	0.0342465753424658	7.01186623516721	3.75874125874126		8.955	0	4.91803278688525	1.0765007757489	37.8725937686049
		8	NO	0.093287827076223	16.2221595714688	0	0.0813008130081301	0.666491043203372	1.84466019417476	16.1582167832168		9.165	1.11	4.46899501069138	4.38835183196085	72.4409605080373
		9	YES	0.147895335608646	88.2943332393572	0	0.149051490514905	0.0882507903055848	0.981661272923409	2.12412587412587		33.523	3.978	27.5409836065574	6.68456856426781	122.583846001191
		10	YES	0.0455062571103527	87.335776712715	0.0030362835888872	0.338753387533875	0.0948366701791359	0.841423948220065	10.2272727272727		33.833	3.557	32.6870990734141	7.5343119704022	142.329827346696
	B4	1	YES	0.0364050056882821	293.670707640259	0	0.210027100271003	0.0671759747102213	0.0539374325782093	9.16958041958042		249.703	0	10.231646471846	2.41078887695429	27.5630085334392
		2	YES	0.0819112627986348	205.974062588103	0.0015181417944436	0.223577235772358	0.0842992623814542	0.431499460625674	13.3085664335664		168.343	0	23.3285816108339	3.82265186776465	48.1305814645763
		3	YES	18.7554038680319	12.6952354102058	0.030362835888872	0.0203252032520325	0.0829820864067439	0	32.701048951049		14.847	5.652	13.9985744832502	4.90870032223416	74.6318714030562
		4	YES	0.143344709897611	11.5252325909219	0.0698345225444057	0	0.0158061116965227	1.89859762675297	0.0437062937062937		26.899	35.156	23.496079828938	6.32414369256475	42.8636634252828
		5	YES	0.0546075085324232	2.02988440936002	0.00759070897221801	0	0.106691253951528	0.183387270765912	6.85751748251748		6.229	7.08	5.67712045616536	2.11361737677527	41.3018456042866
		6	NO	0.0978384527872582	2.9264166901607	0.0136632761499924	0.013550135501355	0.0671759747102213	0.366774541531823	11.520979020979		3.224	1.833	6.50392017106201	1.38680033416876	37.2435006945823
		7	YES	0.0295790671217292	2.71778968142092	0.0182177015333232	0	0.140937829293994	0	9.68968531468532		4.596	3.085	4.33000712758375	1.08008115526913	33.3518555268903
		8	NO	0.0819112627986348	4.02875669579927	0.0045544253833308	0.0203252032520325	0.071127502634352	0	2.13286713286713		6.066	16.465	10.9301496792587	2.33202052750925	67.176026989482
		9	NO	0.068259385665529	15.1310967014378	0.22772126916654	0.0338753387533875	4.42966280295047	0	23.4353146853147		16.685	16.382	17.5980042765502	3.8250387874448	80.5437586822782
		10	NO	0.093287827076223	4.51085424302227	0.0045544253833308	0	0.0790305584826133	0.711974110032362	3.50961538461538		8.625	9.173	8.86671418389166	1.49540517961571	33.9114903750744
	B5	1	YES	0.0477815699658703	3.29574288130815	0.0121451343555488	0	0.115911485774499	0.334412081984898	17.6835664335664		3.124	15.248	7.44119743406985	2.57071249552453	64.8323079976186
		2	YES	0.0386803185437998	2.05525796447702	0.0045544253833308	0.013550135501355	2.09167544783983	0.58252427184466	5.81730769230769		1.576	4.653	5.77334283677833	1.55388471177945	44.4155586425878
		3	YES	0.043230944254835	1.48012404849168	0.157886746622135	0.0203252032520325	2.09957850368809	0.334412081984898	9.37937062937063		1.148	5.66	6.19030648610121	2.25444563790428	60.3909505854336
		4	YES	0.0159271899886234	4.08232308993516	0.00759070897221801	0.013550135501355	2.18914646996839	0.11866235167206	16.3854895104895		3.728	0.312	1.62152530292231	2.91204200978637	56.6679896804922
		5	NO	0.0341296928327645	0.764025937411897	0.0834977986943981	0	1.19072708113804	0.0970873786407767	0		0.483	0.563	1.89237348538845	0.905836018617974	24.8680293709069
		6	YES	0.0113765642775882	1.8071609811108	0.0500986792166388	0	0.549262381454162	0	0		3	0	2.37704918032787	0.701754385964912	19.3411391149038
		7	NO	0.0455062571103527	2.12855934592613	0.0166995597388796	0.0203252032520325	0.160695468914647	0	1.62587412587413		4.103	3.718	6.66429080541696	2.05036400525122	59.3371700734273
		8	NO	0.0455062571103527	3.60022554271215	0.0121451343555488	0.013550135501355	0.251580611169652	0.0862998921251348	1.83566433566434		4.503	6.696	8.99144689950107	2.50984604368063	69.5852351657075
		9	NO	0.0477815699658703	2.11728221031858	0.0136632761499924	0	0.122497365648051	0.0539374325782093	3.57517482517482		1.781	3.35	4.53314326443336	1.24119823367944	34.0424687437984
		10	NO	0.0477815699658703	5.26924161263039	0.0121451343555488	0.013550135501355	2.62513171759747	0	8.38723776223776		3.168	1.327	4.23378474697078	3.58037952022914	83.1018059138718
	B6	1	YES	0.0477815699658703	1.60981110797857	0.0166995597388796	0.013550135501355	5.22260273972603	0.140237324703344	2.12412587412587		2.31	0.037	7.98645759087669	2.10048931853443	88.2079777733677
		2	YES	4.03185437997725	2.59937975754158	0.258084105055412	0	6.83877766069547	0	7.55681818181818		2.921	2.649	5.99073414112616	2.16135577037833	53.7348680293709
		3	YES	7.5608646188851	1.99887228643924	0.112342492788826	0	1.24604847207587	0.183387270765912	2.63111888111888		2.958	0	3.49607982893799	0.878386442296217	38.924389759873
		4	YES	0	1.28559345926135	0.00759070897221801	0	0.0698103266596417	0	0.161713286713287		1.788	0	4.11261582323592	1.3390619405657	58.1682873586029
		5	NO	0.00455062571103527	1.96222159571469	0.0030362835888872	0.00677506775067751	1.17887249736565	0.647249190938511	1.31118881118881		4.188	1.55	4.70776906628653	0.632533715240482	27.1006152014289
		6	YES	0.0523321956769056	1.59853397237102	0.0030362835888872	0	0.0210748155953635	0.0539374325782093	0.340909090909091		2.191	0.126	3.02209550962224	1.02398854278554	45.0109148640603
		7	YES	0.0318543799772469	0.358049055539893	0.00759070897221801	0	0.0698103266596417	0.302049622437972	0.432692307692308		0.42	1.234	2.14540270848182	0.714882444205752	37.1541972613614
		8	NO	0.229806598407281	0.733013814491119	0.0060725671777744	0	0.756059009483667	0	1.73076923076923		1.073	3.738	3.02209550962224	1.17913832199546	38.9958325064497
		9	NO	0.0409556313993174	1.27713560755568	0.0273265522999848	0.013550135501355	0.649367755532139	0	1.04020979020979		1.152	4.561	4.58660014255167	1.95130683852488	80.4901766223457
		10	NO	0.00455062571103527	2.17366788835636	0.0045544253833308	0	0.0698103266596417	0.539374325782093	1.22814685314685		1.294	0.784	7.76550249465431	2.3499224251104	57.6562810081365

### Sheet: Table S7
	Table S7. Gaseous composition of breeding site water. Concentrations of each gas (O2, N2, CH4, CO2, and N2O) are provided in ppm (µg/L).
	Breeding site	Sampling time point	Colonization status	O2	CO2	CH4	N2	N2O
	B1	1	YES	0.17	77725.59	4.4	7.63	964.1
		2	YES	0.07	77807.63	7593.38	11.4	0.63
		3	YES	0.07	60129.41	15140.5	8.09	0.02
		4	YES	2.04	80475.16	36513.57	6.73	0.03
		5	YES	1.98	15221.05	51.67	8.56	0.2
		6	YES	0.15	56616.56	1550.46	6.79	0.21
		6.5	YES	0.08	37216.92	17.21	9.89	0
		7	NO	1.3	33892.99	2456.17	10.52	0.01
		8	YES	1.34	199495.3	7068.97	7.92	14.71
		9	NO	0.18	95856.26	1805.65	8.91	1.64
		10	NO	2.07	51405.88	992.37	16.68	2.17
	B2	1	YES	0.27	47537.9	3.07	8.06	3.15
		2	YES	0.07	79029.76	2991.25	10.51	0.35
		3	YES	0.05	34054.56	3587.03	5.5	0.03
		4	YES	0.15	19808.05	90.37	9.31	0.06
		5	YES	0.59	4613.23	2.52	7.6	0.92
		6	YES	0.2	4955.99	2.57	7.12	12.86
		6.5	YES	1.15	15712.82	2.33	5.91	0.64
		7	NO	0.51	4377.45	27.83	9.74	6.87
		8	NO	0.84	71569.61	2900.97	9.14	1.29
		9	NO	0.2	39334.34	1116.74	10.17	0.18
		10	NO	0.39	25291.55	95.25	8.83	14.39
	B3	1	YES	0.07	59144.43	2.62	7.93	17.03
		2	YES	0.15	19511.12	2529.4	9.61	20.43
		3	YES	1.21	6244.8	5.75	8.09	0.05
		4	YES	0.15	24117.65	8.91	10.97	0.02
		5	YES	1.08	12573.52	5.63	7.55	0.04
		6	YES	0.17	14602.93	6.78	8.24	0.9
		6.5	NO	0.86	37343.36	75.28	8.93	2.86
		7	YES	0.16	13912.92	281.98	8.48	0
		8	NO	0.78	25346.4	61.63	10.15	0.01
		9	YES	0.07	45116.98	400.95	13.13	0.97
		10	YES	1.27	34121.64	1924.65	11.49	11.17
	B4	1	YES	0.05	66413.62	212	7.61	1.34
		2	YES	0.13	15360.6	41.39	12.42	0.01
		3	YES	1.67	24226.69	23.02	10.48	0.01
		4	YES	0.15	20521.18	574.09	10.23	0.01
		5	YES	0.79	10336.31	22.23	8.9	0.04
		6	NO	0.05	15495.38	11.6	6.8	2.37
		7	YES	0.16	15315.33	605.63	9.96	0.11
		8	NO	1.18	0.01	5464.52	10.4	0.48
		9	NO	0.85	31653.75	4.51	10.73	0.01
		10	NO	0.16	0.02	719.03	10.74	1.5
	B5	1	YES	0.07	71767.72	2.15	8.56	394.84
		2	YES	0.23	7251.22	1.78	9.91	0.78
		3	YES	1.75	12316.38	1.51	7.48	1.5
		4	YES	0.06	26399.27	1.3	7.39	41.78
		5	NO	0.06	28140.88	1.32	8.99	39.97
		6	YES	1.02	16022.67	1.24	9.35	4.49
		7	NO	0.41	13627.67	8.03	9.28	1.8
		8	NO	0.88	47953.39	396.49	7.87	36.09
		9	NO	1.45	34960.45	111.8	11.36	71.22
		10	NO	0.18	26461.11	157.7	11.54	7.02
	B6	1	YES	0.12	39274.96	4.56	9.72	631.58
		2	YES	0.57	45115.69	0.88	8.53	19.07
		3	YES	0.87	12304.93	1.22	8.66	0.88
		4	YES	0.06	45624.88	2688.59	7.98	0.03
		5	NO	0.4	3095.98	1.61	9.06	0.7
		6	YES	1.19	11314.13	0.71	4.21	1.86
		7	YES	1.85	8933.59	7.17	8.81	0.27
		8	NO	0.15	0.05	3.37	10.48	2.04
		9	NO	0.05	23988.24	3	9.75	1.87
		10	NO	0.19	25504.22	641.44	11.22	1.62

### Sheet: Table S8
	Table S8. Micropollutant composition of breeding site water. Concentrations of each micropollutant are provided in ppm (µg/L). Micropollutants were grouped into the following categories: biometabolites (nicotinamide, adenine), repellents (DEET, icaridin), pesticides (monuron, diuron, fluopyram, terbutryn, carbendazim), nicotine-related compounds (nicotine, hydroxicotinine, cotinine), and pharmace…
	Breeding site	Sampling time point	Colonization status		Biometabolites			Repellents			Pesticides (herbicides, insecticides, fungicides)						Nicotine-related molecules				Pharmaceuticals
					Nicotinamide	Adenine		DEET	Icaridin		Monuron	Diuron	Fluopyram	Terbutryn	Carbendazim		Hydroxycotinine	Nicotine	Cotinine		Paracetamol
	B1	1	YES		0.188	3.988		0.077	0.033		3.096	0.952	0.016	0	0		0	3.95	5.126		0.13
		2	YES		0.666	3.436		0.095	0.047		4.982	1.101	0.016	0	0		0	1.433	9.568		0.225
		3	YES		0.309	3.416		0.275	0		2.015	0.65	0.015	0	0		0	2.261	5.426		0.295
		4	YES		0	9.144		0.185	0		0.935	0.272	0.013	0	0		0.622	6.973	6.51		0.177
		5	YES		0	6.907		0.113	0.03		0.145	0.092	0.011	0	0		0	1.631	2.209		0.111
		6	YES		0	2.833		0.083	0		1.62	0.071	0.01	0	0		0	0.477	1.763		0.144
		6.5	YES		0	0.557		0	0		0.224	0.083	0.01	0	0		0	0.405	2.12		0.173
		7	NO		0.19	0.384		0	0		0	0.037	0	0	0		0	0.798	0.764		0.115
		8	YES		0	1.957		0	0		0.105	0.044	0	0	0		0	20.632	4.738		0
		9	NO		0	9		0	0		0.374	0.07	0	0.051	0		0	5.002	6.122		0.191
		10	NO		0	6.04		0	0		0.197	0.052	0	0	0		0	3.703	5.804		0.136
	B2	1	YES		0.271	1.678		0.095	0.042		0	0	0.013	0	0		0	3.32	4.377		0.368
		2	YES		1.023	1.355		0.109	0		0	0	0.013	0	0		0	1.115	4.577		0.315
		3	YES		0.555	2.41		0.172	0		0	0	0.01	0	0		0	0.372	2.224		0.188
		4	YES		1	2.921		0.156	0		0	0	0.011	0.234	0		0	0	2.147		0.916
		5	YES		0.259	0.483		0	0		0	0	0	0	0		0	0	0.36		0.166
		6	YES		0	0.532		0	0		0	0	0	0	0		0	0.635	0.457		0
		6.5	YES		0	0.649		0	0		0	0	0	0	0		0	0.914	1.368		0.237
		7	NO		0	0.191		0	0		0	0	0	0	0		0	0.617	0.556		0
		8	NO		0	6.004		0	0		0	0	0	0	0		0	0.714	1.164		0.652
		9	NO		0.698	2.761		0.086	0		0	0	0	0	0		2.216	76.625	27.328		0.578
		10	NO		0.257	2.374		0	0		0	0	0	0	0		0	9.713	4.118		0.659
	B3	1	YES		2.814	2.675		0	0		0	0	0.018	13.308	0		0	3.238	126.365		0
		2	YES		0.669	5.585		0	0		0	0	0.028	19.728	0		0	2.242	169.112		0
		3	YES		0.561	4.913		0	0		0	0	0.014	9.97	0		0	10.784	8.51		1.566
		4	YES		1.789	2.862		0	0		0	0	0.013	11.168	0		0	0.538	54.83		0.102
		5	YES		1.114	2.957		0	0.063		0	0	0.011	5.848	0		0	216.246	58.526		0.192
		6	YES		0.466	4.239		0	0		0	0	0.011	5.702	0		0	100.218	175.336		0
		6.5	NO		2.531	2.946		0	0		0	0	0.011	3.825	0		0	110.287	39.878		0.493
		7	YES		0	0.45		0	0.051		0	0	0.01	8.219	0		0	55.972	36.388		0.185
		8	NO		0.611	5.537		0	0		0	0	0.013	13.091	0		0	201.63	76.08		0.243
		9	YES		3.21	1.989		0	0		0	0	0.019	14.301	0		0	377.577	508.714		0.224
		10	YES		0.994	2.236		0	0		0	0	0.018	15.736	0		0	201.63	503.021		0.936
	B4	1	YES		0.825	1.929		0.245	0.035		0	0	0.013	0	0		0	0.386	3.01		0
		2	YES		0.33	14.797		0.462	1.125		0	0	0.013	0	0.266		0	5.107	8.247		0.321
		3	YES		0.677	1.909		0.214	0.044		0	0	0.012	0	0.531		0	9.325	4.866		2.532
		4	YES		0	13.42		0.226	0		0	0	0.011	0	0.295		0	3.488	2.99		1.754
		5	YES		0	1.28		0.129	0		0	0	0	0	0		0	0.619	0.332		0.113
		6	NO		0	2.867		0.161	0		0	0	0	0	1.319		0	0.748	0.1578		0.22
		7	YES		0	1.278		0	0		0	0	0	0	0.232		0	29.422	4.098		0
		8	NO		0.208	0.822		0	0		0	0	0	0.052	0.641		0	3.303	1.893		0
		9	NO		0.213	1.079		0.488	0		0	0	0	0	0.94		0	44.379	71.034		0
		10	NO		0	1.442		0.109	0		0	0	0	0	0.298		0	0.767	14.283		0
	B5	1	YES		0	2.517		0.125	0.096		0	0	0.012	0	0		0.653	0	4.681		0
		2	YES		0	2.25		0.211	0		0	0	0.012	0	0		0.661	0	5.467		0
		3	YES		0	1.13		0.207	0.048		0	0	0.011	0	0		1.221	0	9.373		0
		4	YES		0	2.401		0.18	0		0	0	0.01	0	0		0.584	0	3.901		0
		5	NO		0	1.804		0.085	0		0	0	0	0	0		0	0	1.79		0
		6	YES		0	1.903		0	0		0	0	0	0	0		0	0	0.97		0
		7	NO		0	0.252		0	0		0	0	0	0	0		0	0	0.804		0
		8	NO		0	0		0.175	0		0	0	0	0	0		0	129.29	26.021		0
		9	NO		0	2.147		0	0		0	0	0	0	0		0	2.24	10.406		0
		10	NO		0	2.738		0	0		0	0	0	0	0		0	108.786	31.956		0
	B6	1	YES		0.343	1.307		0	0		0	0.052	0.01	1.295	4.582		0	2.761	0.956		0.13
		2	YES		0.192	3.406		0	0		0	0.061	0.01	1.051	5.486		0	0	0.717		0
		3	YES		0	1.652		0.124	0		0	0	0	0.477	1.181		0	0	0		0
		4	YES		0	2.986		0	0		0	0	0	1.319	1.224		0	0	0		0
		5	NO		0	1.105		0.116	0		0	0	0	0.28	0.333		0	1.65	0.769		0
		6	YES		0	1.747		0	0		0	0	0	0.573	0.619		0	0	0.272		0
		7	YES		0.208	0.79		0	0		0	0	0	0.315	0.465		0	0	0		0
		8	NO		0	0		0	0		0	0	0	0.309	0.603		0	0.354	0		0
		9	NO		0	2.592		0	0		0	0	0	0.351	0.915		0	87.435	15.957		0
		10	NO		0.22	6.372		0	0		0	0	0	0.134	0.376		0	48.174	5.997		0.114

### Sheet: Table S9
	Table S9. Temporal pairwise comparisons of mosquito life-history traits for each breeding site under laboratory conditions. This table summarizes pairwise comparisons of Ae. albopictus life-history traits across sampling time points (T1, T4, T6.5, T8) within each breeding site (B1-B3). Only temporal comparisons within each breeding site are reported. Mosquito life-history traits were measured und…
	Breeding site	Life history trait	Month comparison	Mean observed	Effect	SE	Test statistic	p-value		Breeding site	Life-history trait	Month comparison	Mean observed	Effect	SE	Test statistic	p-value		Breeding site	Life-history trait	Month comparison	Mean observed	Effect	SE	Test statistic	p-value
	B1	Larval survival	August / October	(86.2 ; 95.1)	0.326	0.132	-2.778	0.189		B2	Larval survival	August / October	(82.8 ; 71)	2.173	0.735	2.295	0.48		B3	Larval survival	August / October	(78.3 ; 92.3)	0.286	0.103	-3.475	0.0256
			August / September	(86.2 ; 91.7)	0.574	0.215	-1.484	0.945				August / September	(82.8 ; 85.7)	0.767	0.271	-0.749	1.000				August / September	(78.3 ; 0.4)	1430.561	1498.547	6.936	<0.001
			July / August	(79.9 ; 86.2)	0.592	0.197	-1.577	0.918				July / August	(67.2 ; 82.8)	0.362	0.117	-3.139	0.0736				July / August	(85.8 ; 78.3)	2.087	0.706	2.174	0.569
			July / October	(79.9 ; 95.1)	0.193	0.076	-4.152	0.00195				July / October	(67.2 ; 71)	0.787	0.249	-0.758	1.000				July / October	(85.8 ; 92.3)	0.597	0.227	-1.357	0.971
			July / September	(79.9 ; 91.7)	0.34	0.124	-2.949	0.124				July / September	(67.2 ; 85.7)	0.278	0.093	-3.826	0.00725				July / September	(85.8 ; 0.4)	2985.505	3156.079	7.569	<0.001
			September / October	(91.7 ; 95.1)	0.568	0.245	-1.313	0.978				September / October	(85.7 ; 71)	2.832	0.987	2.989	0.112				September / October	(0.4 ; 92.3)	0	0	-8.013	<0.001
		Larval development time to pupae	August / October	(6.68 ; 6.3)	0.158	0.039	3.994	0.00323			Larval development time to pupae	August / October	(8.2 ; 7.68)	-0.068	0.05	-1.36	0.958			Larval development time to pupae	August / October	(6.78 ; 7.01)	0.089	0.044	2.049	0.614
			August / September	(6.68 ; 6.83)	0.036	0.041	0.879	0.999				August / September	(8.2 ; 6.74)	0.218	0.046	4.733	<0.001				July / August	(6.73 ; 6.78)	-0.091	0.044	-2.09	0.585
			July / August	(6.87 ; 6.68)	0.094	0.043	2.196	0.508				July / August	(7.13 ; 8.2)	0.113	0.05	2.251	0.468				July / October	(6.73 ; 7.01)	-0.002	0.04	-0.04	1.000
			July / October	(6.87 ; 6.3)	0.251	0.042	6.013	<0.001				July / October	(7.13 ; 7.68)	0.044	0.054	0.816	0.999
			July / September	(6.87 ; 6.83)	0.13	0.043	2.991	0.097				July / September	(7.13 ; 6.74)	0.331	0.05	6.591	<0.001
			September / October	(6.83 ; 6.3)	0.121	0.04	3.015	0.0909				September / October	(6.74 ; 7.68)	-0.287	0.05	-5.676	<0.001
		pupation rate	August / October	(83.1 ; 94.4)	0.29	0.087	-4.125	0.00219			pupation rate	August / October	(82.5 ; 70.3)	1.99	0.455	3.014	0.104			pupation rate	August / October	(74.6 ; 86.4)	0.464	0.101	-3.516	0.0223
			August / September	(83.1 ; 88.9)	0.613	0.153	-1.961	0.72				August / September	(82.5 ; 84.5)	0.86	0.215	-0.603	1.000				August / September	(74.6 ; 100)	0	0.001	-0.006	1.000
			July / August	(76.7 ; 83.1)	0.67	0.143	-1.882	0.771				July / August	(63.3 ; 82.5)	0.367	0.079	-4.635	<0.001				July / August	(84.4 ; 74.6)	1.841	0.397	2.832	0.166
			July / October	(76.7 ; 94.4)	0.195	0.058	-5.52	<0.001				July / October	(63.3 ; 70.3)	0.731	0.146	-1.574	0.919				July / October	(84.4 ; 86.4)	0.853	0.203	-0.667	1.000
			July / September	(76.7 ; 88.9)	0.41	0.101	-3.62	0.0155				July / September	(63.3 ; 84.5)	0.316	0.071	-5.154	<0.001				July / September	(84.4 ; 100)	0	0.002	-0.006	1.000
			September / October	(88.9 ; 94.4)	0.474	0.154	-2.303	0.474				September / October	(84.5 ; 70.3)	2.314	0.545	3.563	0.019				September / October	(100 ; 86.4)	955386.364	2353181683.687	0.006	1.000
		emergence rate	August / October	(87.1 ; 85.5)	1.036	0.427	0.085	1.000			emergence rate	August / October	(85.2 ; 73)	1.961	0.833	1.585	0.889			emergence rate	August / October	(94.3 ; 90.4)	1.737	0.861	1.114	0.99
			August / September	(87.1 ; 92.8)	0.524	0.165	-2.054	0.611				August / September	(85.2 ; 87.9)	0.796	0.235	-0.775	1.000				July / August	(86.8 ; 94.3)	0.372	0.133	-2.77	0.17
			July / August	(85.4 ; 87.1)	0.868	0.237	-0.52	1.000				July / August	(84.9 ; 85.2)	0.958	0.286	-0.143	1.000				July / October	(86.8 ; 90.4)	0.647	0.284	-0.993	0.996
			July / October	(85.4 ; 85.5)	0.899	0.375	-0.256	1.000				July / October	(84.9 ; 73)	1.879	0.813	1.458	0.933
			July / September	(85.4 ; 92.8)	0.455	0.146	-2.454	0.332				July / September	(84.9 ; 87.9)	0.763	0.234	-0.883	0.999
			September / October	(92.8 ; 85.5)	1.977	0.881	1.529	0.911				September / October	(87.9 ; 73)	2.465	1.062	2.094	0.582
		sex ratio	August / October	(40.1 ; 41.6)	0.941	0.181	-0.315	1.000			sex ratio	August / October	(56.9 ; 47)	1.488	0.378	1.564	0.897			sex ratio	August / October	(43.4 ; 49)	0.798	0.159	-1.131	0.989
			August / September	(40.1 ; 47.9)	0.726	0.139	-1.669	0.851				August / September	(56.9 ; 49.7)	1.334	0.288	1.337	0.963				July / August	(47.6 ; 43.4)	1.184	0.236	0.848	0.999
			July / August	(43.8 ; 40.1)	1.162	0.237	0.739	1.000				July / August	(52.5 ; 56.9)	0.837	0.192	-0.774	1.000				July / October	(47.6 ; 49)	0.945	0.185	-0.29	1.000
			July / October	(43.8 ; 41.6)	1.094	0.224	0.439	1.000				July / October	(52.5 ; 47)	1.245	0.326	0.838	0.999
			July / September	(43.8 ; 47.9)	0.844	0.172	-0.831	0.999				July / September	(52.5 ; 49.7)	1.117	0.251	0.491	1.000
			September / October	(47.9 ; 41.6)	1.296	0.25	1.344	0.961				September / October	(49.7 ; 47)	1.115	0.278	0.437	1.000
		adult survival	August / October	(17.5 ; 20.1)	-0.15	0.061	-2.455	0.332			adult survival	August / October	(8.4 ; 32.1)	-0.459	0.093	-4.96	<0.001			adult survival	August / October	(16.6 ; 20.2)	-0.167	0.064	-2.628	0.235
			August / September	(17.5 ; 9.1)	-0.007	0.059	-0.126	1.000				August / September	(8.4 ; 5.5)	-0.032	0.065	-0.492	1.000				July / August	(15.7 ; 16.6)	-0.136	0.063	-2.168	0.528
			July / August	(28.4 ; 17.5)	0.14	0.067	2.093	0.583				July / August	(12.8 ; 8.4)	0.01	0.07	0.141	1.000				July / October	(15.7 ; 20.2)	-0.303	0.063	-4.834	<0.001
			July / October	(28.4 ; 20.1)	-0.01	0.068	-0.148	1.000				July / October	(12.8 ; 32.1)	-0.449	0.095	-4.709	<0.001
			July / September	(28.4 ; 9.1)	0.133	0.066	2.013	0.64				July / September	(12.8 ; 5.5)	-0.022	0.069	-0.319	1.000
			September / October	(9.1 ; 20.1)	-0.143	0.06	-2.378	0.381				September / October	(5.5 ; 32.1)	-0.427	0.091	-4.683	<0.001

### Sheet: Table S10
	Table S10. Temporal pairwise comparisons of mosquito behavior and egg fertility for each breeding site under laboratory conditions. Egg fertility was assessed as the proportion of viable eggs that successfully hatched after rehydration in breeding-site water collected at the corresponding later sampling time point (time point T + 2). Analyses were conducted using beta regression models to test wh…
	Experiment	Breeding site	Month Comparison	Mean observed probability	Odds ratio	SE	z-ratio	p-value
	Fertility	B1	August / September	(0.819 ; 0.837)	0.884	0.26	-0.419	0.9752
			August / October	(0.819 ; 0.848)	0.809	0.241	-0.711	0.8927
			August / November	(0.819 ; 0.845)	0.827	0.245	-0.641	0.9188
			September / October	(0.837 ; 0.848)	0.916	0.276	-0.292	0.9913
			September / November	(0.837 ; 0.845)	0.936	0.281	-0.221	0.9962
			October / November	(0.848 ; 0.845)	1.022	0.31	0.071	0.9999
		B2	August / September	(0.776 ; 0.774)	1.011	0.279	0.039	1.000
			August / October	(0.776 ; 0.833)	0.693	0.199	-1.279	0.576
			August / November	(0.776 ; 0.816)	0.782	0.221	-0.87	0.8203
			September / October	(0.774 ; 0.833)	0.685	0.196	-1.322	0.549
			September / November	(0.774 ; 0.816)	0.773	0.218	-0.912	0.7985
			October / November	(0.833 ; 0.816)	1.128	0.331	0.412	0.9764
		B3	August / September	(0.800 ; 0.851)	0.703	0.209	-1.185	0.6365
			August / October	(0.800 ; 0.830)	0.822	0.239	-0.674	0.9069
			August / November	(0.800 ; 0.842)	0.753	0.222	-0.963	0.7705
			September / October	(0.851 ; 0.830)	1.169	0.35	0.523	0.9536
			September / November	(0.851 ; 0.842)	1.071	0.322	0.229	0.9958
			October / November	(0.830 ; 0.842)	0.916	0.272	-0.295	0.991
	Oviposition	B1	July /August	(0.775 ; 0.810)	0.805894	0.3621335	-0.48	1.000
			July /September	(0.775 ; 0.820)	0.7154345	0.3143066	-0.762	1.000
			July /October	(0.775 ; 0.800)	0.8606627	0.3950873	-0.327	1.000
			August /September	(0.810 ; 0.828)	0.8877527	0.3656706	-0.289	1.000
			August /October	(0.810 ; 0.800)	1.0679602	0.461917	0.152	1.000
			September /October	(0.828 ; 0.800)	1.2029929	0.508158	0.438	1.000
		B2	July /August	(0.755 ; 0.817)	0.687	0.303	-0.85	1.000
			July /September	(0.755 ; 0.717)	1.214	0.494	0.476	1.000
			July /October	(0.755 ; 0.670)	1.511	0.604	1.032	1.000
			August /September	(0.817 ; 0.717)	1.767	0.772	1.303	0.963
			August /October	(0.817 ; 0.670)	2.2	0.946	1.833	0.401
			September /October	(0.717 ; 0.670)	1.245	0.491	0.555	1.000
		B3	July /August	(0.786 ; 0.721)	1.425	0.567	0.889	1.000
			July /September	(0.786 ; 0.863)	0.585	0.255	-1.232	1.000
			July /October	(0.786 ; 0.784)	1.013	0.409	0.032	1.000
			August /September	(0.721 ; 0.863)	0.411	0.179	-2.047	0.244
			August /October	(0.721 ; 0.784)	0.711	0.286	-0.847	1.000
			September /October	(0.863 ; 0.784)	1.732	0.761	1.25	1.000
